# Mutation and cell state compatibility is required and targetable in Ph*+* acute lymphoblastic leukemia minimal residual disease

**DOI:** 10.1101/2024.06.06.597767

**Authors:** Peter S. Winter, Michelle L. Ramseier, Andrew W. Navia, Sachit Saksena, Haley Strouf, Nezha Senhaji, Alan DenAdel, Mahnoor Mirza, Hyun Hwan An, Laura Bilal, Peter Dennis, Catharine S. Leahy, Kay Shigemori, Jennyfer Galves-Reyes, Ye Zhang, Foster Powers, Nolawit Mulugeta, Alejandro J. Gupta, Nicholas Calistri, Alex Van Scoyk, Kristen Jones, Huiyun Liu, Kristen E. Stevenson, Siyang Ren, Marlise R. Luskin, Charles P. Couturier, Ava P. Amini, Srivatsan Raghavan, Robert J. Kimmerling, Mark M. Stevens, Lorin Crawford, David M. Weinstock, Scott R. Manalis, Alex K. Shalek, Mark A. Murakami

## Abstract

Efforts to cure BCR::ABL1 B cell acute lymphoblastic leukemia (Ph+ ALL) solely through inhibition of ABL1 kinase activity have thus far been insufficient despite the availability of tyrosine kinase inhibitors (TKIs) with broad activity against resistance mutants. The mechanisms that drive persistence within minimal residual disease (MRD) remain poorly understood and therefore untargeted. Utilizing 13 patient-derived xenograft (PDX) models and clinical trial specimens of Ph+ ALL, we examined how genetic and transcriptional features co-evolve to drive progression during prolonged TKI response. Our work reveals a landscape of cooperative mutational and transcriptional escape mechanisms that differ from those causing resistance to first generation TKIs. By analyzing MRD during remission, we show that the same resistance mutation can either increase or decrease cellular fitness depending on transcriptional state. We further demonstrate that directly targeting transcriptional state-associated vulnerabilities at MRD can overcome BCR::ABL1 independence, suggesting a new paradigm for rationally eradicating MRD prior to relapse. Finally, we illustrate how cell mass measurements of leukemia cells can be used to rapidly monitor dominant transcriptional features of Ph+ ALL to help rationally guide therapeutic selection from low-input samples.

**HIGHLIGHTS:**

- Relapse after remission on TKI can harbor mutations in ABL1, RAS, or neither
- Mutations and development-like cell state dictate fitness in residual disease
- Co-targeting cell state and ABL1 markedly reduces MRD
- Biophysical measurements provide an integrative, rapid measurement of cell state
