## Supplementary material for "Mutation and cell state compatibility is required and targetable in Ph*+* acute lymphoblastic leukemia minimal residual disease": Table S4

### Sheet: Sheet1
Table S4, related to Figure 2. cNMF meta-GEP gene lists.
This table reports the top 30 median genes across each hierarchically-clustered intratumoral gene expression program (GEP) (as in Figure 2B).
Immature B-like	Pre-BII-like	Pro-B-like	HSC + Immature B-like	MYC activity	S cycling	G2M cycling
CD79A	TXNIP	RAG1	SRGN	HSP90AB1	MCM4	CENPF
TXNIP	TP53INP1	POU4F1	KLF6	ENO1	PCNA	TPX2
CD79B	RAG1	NRIP1	CD69	NME1	MCM7	CENPE
TCF4	BMF	F13A1	HLA-DRB1	DDX21	MCM3	MKI67
HLA-DPB1	CD79B	BACH2	HLA-DQA1	LDHA	MCM6	CDC20
PTPRE	BACH2	ERG	ITGB2	LDHB	TYMS	HMGB2
HLA-DRB1	BTG2	PTPRE	HLA-DPB1	HSPD1	DUT	KIF14
ANTXR2	JHDM1D	MYB	PTPRC	NCL	MCM2	PRR11
PSD3	CD38	LRIG1	FOSB	BCAT1	CHAF1A	BIRC5
PDE4B	MDM2	DNTT	CSF1R	GAPDH	CLSPN	CCNB1
DNTT	ARID5B	TP53INP1	S100A4	NOLC1	HELLS	ARL6IP1
SOD2	UTRN	AKAP12	AHNAK	RPLP0	RRM1	NUSAP1
ITPR1	DGKD	ZNF608	LCP1	RPS5	MCM5	CDCA8
NEIL1	ARSD	SLC35E3	JUNB	RPL8	ATAD2	CKAP5
CD55	SPTA1	MAN1A1	RPS5	RPS2	LIG1	CDC25B
H1F0	NEIL1	LIG4	ITGB7	AHCY	MLF1IP	GTSE1
PAX5	LTB	TLE1	SAMHD1	CCT5	DNMT1	KPNA2
NRIP1	RAB37	ARID5B	MYADM	SRGN	WDR76	NCAPD2
BACH2	MTSS1	SPTA1	FOS	ATIC	DEK	TUBA1C
AKAP13	ATM	PPFIBP1	RPS2	LARS	USP1	CASC5
LTB	ITPR1	TCF4	RPL8	LCP1	NASP	FAM64A
SESN3	SMIM14	COL5A1	IRF8	PKM	TCF19	KIF11
TNFAIP3	ABLIM1	GADD45A	POU2F2	EPRS	SLBP	CKAP2
DUSP6	IRF4	MDM2	NR4A1	HSP90AA1	STMN1	PRC1
EVI2B	BTG1	C10orf118	PTGER4	PA2G4	FANCI	KIF20B
MDM2	HSH2D	TMEM2	DHRS3	S100A4	CDT1	SMC4
AKAP12	MAN1A1	CSGALNACT1	RPLP0	CD44	HNRNPAB	NDC80
AHNAK	NCOA3	RAG2	SLC2A3	PFKP	SUPT16H	TUBB4B
ZKSCAN1	P2RX5	NFKBIZ	TSC22D1	TAGLN2	CDC6	BUB3
ASH1L	MAPKBP1	TXNIP	BTG1	DCTPP1	E2F2	SPAG5
