## Supplementary material for "Mutation and cell state compatibility is required and targetable in Ph*+* acute lymphoblastic leukemia minimal residual disease": Table S5

### Sheet: Sheet1
Table S5, related to Figure 2. Seq-Well derived Tumor Hybrid signatures.
This table reports the genes included in each of the four Seq-Well-derived tumor hybrid signatures.
ProB-Like	HSC-Hyb	PreB-Hyb	ImmatureB-Hyb
ACSL1	CD34	IGLL1	CD74
ADA	GAPDH	SYNE2	CD79A
AKAP12	CD44	TCL1A	MS4A1
CD99	ENO1	VIM	TXNIP
COL5A1	HSP90AB1	C21orf58	HLA-DRA
CYGB	EMP1	PKM	CD37
DNTT	ANXA1	CFL1	HLA-DRB1
ELK3	SERPINB1	ENO1	HLA-DQA1
ERG	FAM101B	GNAS	CD69
ETS2	LMNA	FAM111A	HLA-DPA1
GAB2	MAFF	GTF3C5	HLA-DQB1
GAPDH	EEF2	NONO	BANK1
GAPVD1	CCND2	LDHA	LILRB2
GBP4	TAGLN2	TUBA1A	HLA-DMB
MDM2	CSF3R	C14orf80	HLA-E
MED13L	ANKRD28	ACTB	FAIM3
NPY	HSP90B1	KIF5B	MT-RNR2
PAG1	EEF1B2	SLC25A5	CIITA
PLXNB2	C19orf77	KHDRBS1	HLA-DPB1
PPP1R18	GNB2L1	CBFB	FOS
PSMA6	SRGN	NRM	PAX5
PXDN	GLTSCR2	ARPC5	PIK3IP1
SOCS2	BHLHE40	LCP1	LTB
SOD2	CDK6	CNTRL	CD19
TNF	LDHA	HMGN1	ARAP2
TOP2B	RPL29	TPI1	CD79B
TP53INP1	C17orf76-AS1	ACTG1	FGD2
TSPAN14	IL6R	VPREB3	BTG1
UBASH3B	EEF1A1	ACY3	SAMHD1
UHRF1	NACA	CCNI	ALOX5
