## Supplementary material for "Mutation and cell state compatibility is required and targetable in Ph*+* acute lymphoblastic leukemia minimal residual disease": Table S6

### Sheet: Master Sheet
Table S6, related to Figure 3. Patient characteristics and clinical trial outcomes.
This table reports patient demographics, baseline characteristics, cycle-specific and overall responses of the five patients profiled with Seq-Well S3 scRNA-seq.
Study Enrollment		Patient Demographics				Patient Baseline Features								Response After Cycle 1				Response After Cycle 2				Response After Cycle 3				Patient Outcome
ID	Asciminib Dose (mg)	Age (Years)	Sex (M/F)	Race	Ethnicity	Performance Status (ECOG)	Presenting WBC Count (x10^9/L)	CNS Involvement	Pathologic Diagnosis	BCR::ABL1 Transcript	BCR::ABL1 mRNA (%)	IKZF1 Deletion	IKZF1 Plus	Hematologic Complete Remission	Flow Cytometry Negative	Cytogenetic Complete Remission	BCR::ABL1 mRNA (%)	Hematologic Complete Remission	Flow Cytometry Negative	Cytogenetic Complete Remission	BCR::ABL1 mRNA (%)	Hematologic Complete Remission	Flow Cytometry Negative	Cytogenetic Complete Remission	BCR::ABL1 mRNA (%)	Off-Study Disposition	Relapse Y/N	Time to Relapse (Days)	Treatment-Emergent ABL1 T315I Mutation
DFAB-77993	40	66	M	White	Non-Hispanic	1	20.2	No	ALL	190	>50	Yes	No	Yes	No	.	4.2955	Yes	Yes	Yes	0.7513	Yes	Yes	Yes	0.0802	Transplant	N		.
DFAB-71417	80	73	F	White	Non-Hispanic	0	15	No	ALL	210	>50	Yes	No	No	No	Yes	>50%	Yes	No	Yes	10.7135	Yes	No	Yes	6.2937	Inadequate response, DAS toxicity	N
BIAB-16768	80	65	M	White	Non-Hispanic	2	126.3	No	ALL	190	>50	.	.	Yes	Yes	Yes	1.5762	Yes	Yes	Yes	0.2795	Yes	Yes	Yes	0.0775	Relapse	Y	289	Yes
BIAB-20996	160	85	M	White	Non-Hispanic	2	36.2	No	ALL	210		.	.	.	.	.	.	.	.	.	.	.	.	.	.	Toxicity	Y		Unknown
BIAB-23783	160	57	F	White	Non-Hispanic	1	17	No	ALL	190	>50	.	.	Yes	Yes	Yes	0.0171	.	.	.	.	.	.	.	.	Toxicity	N		.
