## Supplementary material for "Mutation and cell state compatibility is required and targetable in Ph*+* acute lymphoblastic leukemia minimal residual disease": Table S7

### Sheet: Sheet1
Table S7, related to Figure 4. SS2-derived tumor hybird signatures.
This table reports genes included in tumor-hybrid signatures from SS2-profiled leukemia cells.
Progenitor-Like (HSC-Hyb)	PreB-Like (PreB-Hyb)
AHNAK	TCL1A
OSMR	IGLL1
SRGN	MME
TM4SF1	VPREB3
ANXA1	VPREB1
EMP1	FAM129C
LPAR6	ARPP21
ANKRD28	IGLL5
C20orf112	CD79B
GLIPR1	EBF1
CCND2	CD79A
CD44	TCL6
HLA-DQA2	NKAIN4
CRADD	KCNJ2
GBP2	TMSB4X
MPO	CD38
CD34	UHRF1
VCAN	AOX2P
RAB31	SASH3
CD109	PCDH9
TLE3	NEIL1
FTL	CCND3
KIAA1199	CD22
S100A16	CYFIP2
PFKP	POU2AF1
SGK1	NCF1
CLEC14A	GCHFR
TMEM2	MS4A1
RAB13	AEBP1
UPP1	CMTM8
C7orf41	NCF1C
