## Supplementary material for "Mutation and cell state compatibility is required and targetable in Ph*+* acute lymphoblastic leukemia minimal residual disease": Table S8

### Sheet: Supplementary_Table8
Table S8, related to Figure 4. Senescence-Like Signature.
This table reports genes used to score SS2-profiled leukemia cells for senescence-like gene expression.
Senescence-Like
CCL2
TM4SF1
GBP2
CDKN2A
PON2
ID2
NPDC1
HIST1H2BC
BMP3
OSMR
RGS10
STC2
MRC1
TCL1B
HLA-DQA2
CTGF
CMAHP
ADM
HIST1H2BD
CNN3
GADD45B
MPO
GNG11
VAMP5
APOLD1
SPATS2L
PLK2
TNFSF4
ID1
LPAR6
STOM
GADD45A
CD34
CD248
CCND2
CRADD
BHLHE40
ATF3
CLEC14A
TMEM2
SLC2A5
AIF1L
NOS2
GSN
HIST1H3D
MUC4
SOCS3
IER3
SCHIP1
IFITM3
