## Supplementary material for "Mutation and cell state compatibility is required and targetable in Ph*+* acute lymphoblastic leukemia minimal residual disease": Table S9

### Sheet: Sheet1
Table S9, related to Figure 5. MRD State Signatures.
This table reports genes used to score SS2-profiled MRD cells for the three MRD states identified as in Figure 5A.
Stress-Autophagy	Pre-BCR Signaling	Inflammation
DNAJB1	IGLL1	EGR1
HSPA1A	VPREB3	IER2
HSP90AB1	TCL1A	JUNB
HSPE1	UHRF1	ZFP36
HSPH1	H1F0	CD69
DNAJA1	SOX11	JUN
HSPA1B	RPS4Y1	EGR2
NR4A1	VDAC1	FOSB
HSPA8	CCND3	ELMSAN1
CDKN1A	ARPP21	BTG2
HBEGF	HMGN2	EGR3
HSP90AA1	RPS26	FOS
HSPB1	CMTM8	PPP1R15A
HSPA6	IGJ	CCNL1
HSPD1	AOX2P	H1F0
ZFAND2A	TMSB4X	KLF6
TUBB4B	FAM129C	SOX11
EIF5	SNURF	MYADM
UBC	PTMA	DDIT3
EIF1	LAT2	LOC284454
DNAJB6	HIST1H3G	HNRNPA0
DDX3X	TP53INP1	DUSP1
CHORDC1	SNRPN	SLC20A1
JUN	NELL1	TNF
ZC3HAV1	DNMT1	KLF2
IER3	HMGB1	CD248
HERPUD1	CBX1	DDIT4
IFRD1	PHGDH	IRF1
BAG3	LGALS9	SLC2A3
SAP18	EBF1	NR4A1
