## Supplementary material for "Mutation and cell state compatibility is required and targetable in Ph*+* acute lymphoblastic leukemia minimal residual disease": Table S10

### Sheet: Sheet1
Table S10. Flow cytometry antibodies.
Antibodies used to perform flow sorting of B cell progenitor subpopulations from healthy bone marrow donors or to immunophenotype PDX tumors.
Target	Clone	Fluorophore	Vendor	Catalog No.
Annexin V	N/A	PE	BD Biosciences	556421
7AAD	N/A	N/A	BD Biosciences	559925
CD45	HI30	BV785	BioLegend	304408
CD34	581	FITC	BioLegend	343504
CD10	HI10a	BV605	BioLegend	312222
CD19	HIB19	PerCP/Cy5.5	BioLegend	302230
CD20	2H7	BV711	BioLegend	302342
CD22	HIB22	APC/FIRE 750	BioLegend	302522
